# epiGBS2: an improved protocol and automated snakemake workflow for highly multiplexed reduced representation bisulfite sequencing

**DOI:** 10.1101/2020.06.23.137091

**Authors:** Fleur Gawehns, Maarten Postuma, Thomas P. van Gurp, Niels C. A. M. Wagemaker, Samar Fatma, Morgane Van Antro, Christa Mateman, Slavica Milanovic-Ivanovic, Kees van Oers, Ivo Grosse, Philippine Vergeer, Koen J. F. Verhoeven

## Abstract

epiGBS is an existing reduced representation bisulfite sequencing method to determine cytosine methylation and genetic polymorphisms *de novo*. Here, we present epiGBS2, an improved epiGBS laboratory protocol and user-friendly bioinformatics pipeline for a wide range of species with or without reference genome. epiGBS2 decreases costs and time investment and increases user-friendliness and reproducibility. The library protocol was adjusted to allow for a flexible choice of restriction enzymes and a double digest. Instead of fully methylated adapters, semi-methylated adapters are now used. The bioinformatics pipeline was improved in speed and integrated in the snakemake workflow management system, which now makes the pipeline easy to execute, modular, and parameter settings flexible. We also provide a detailed description of the laboratory protocol, an extensive manual of the bioinformatics pipeline, which is publicly accessible on github (https://github.com/nioo-knaw/epiGBS2) and zenodo (https://doi.org/10.5281/zenodo.3819996), and example output.
