## supplemental table for "epiGBS2: an improved protocol and automated snakemake workflow for highly multiplexed reduced representation bisulfite sequencing"

### Sheet: scholar publications
Year	papers "bisulfite sequencing"
2008	2350
2009	2780
2010	3260
2011	3640
2012	4370
2013	4980
2014	5400
2015	5560
2016	5780
2017	6030
2018	6100
2019	4490

### Sheet: SRA
number of datasets	species	% of all data sets
22503	Homo sapiens	42.604
18656	Mus musculus	35.3206
3309	Arabidopsis thaliana	6.26479
787	Brachypodium distachyon	1.48999
611	Rattus norvegicus	1.15678
502	Danio rerio	0.950416
329	Sus scrofa	0.622882
309	Zea mays	0.585017
264	Bos taurus	0.49982
227	Oncorhynchus mykiss	0.42977
222	Sorghum bicolor	0.420303
213	Glycine max	0.403264
140	Macaca mulatta	0.265056
139	Oryza sativa	0.263163
135	Canis lupus familiaris	0.25559
124	Medicago truncatula	0.234764
114	Oryza sativa Japonica Group	0.215831
113	Drosophila melanogaster	0.213938
98	Canis lupus	0.185539
96	Exaiptasia pallida	0.181753
95	Phaseolus vulgaris	0.17986
94	Daphnia magna	0.177966
81	Picea abies	0.153354
80	Schistosoma mansoni	0.151461
75	Papio cynocephalus	0.141994
73	Brachypodium hybridum	0.138208
71	Solanum lycopersicum	0.134421
69	Quercus lobata	0.130635
65	Cavia aperea	0.123062
64	Pan troglodytes	0.121169
64	Diospyros kaki	0.121169
61	Vitis vinifera	0.115489
60	Gallus gallus	0.113595
58	Gasterosteus aculeatus	0.109809
57	Nasonia vitripennis	0.107916
57	Mus musculus domesticus	0.107916
50	Apis mellifera	0.0946629
48	Salmo salar	0.0908764
45	Arabidopsis	0.0851966
41	Oncopeltus fasciatus	0.0776236
40	Oryza sativa Indica Group	0.0757303
39	Oncorhynchus kisutch	0.0738371
38	Malus domestica	0.0719438
38	Equus caballus	0.0719438
37	Setaria italica	0.0700505
36	Sus scrofa domesticus	0.0681573
36	Saccharomyces cerevisiae	0.0681573
34	Panicum virgatum	0.0643708
34	Chlamydomonas reinhardtii	0.0643708
33	Cucumis sativus	0.0624775
33	Acanthochromis polyacanthus	0.0624775
31	Triticum aestivum	0.058691
31	Cyprinus carpio	0.058691
30	Triticum urartu	0.0567977
30	Phyllostachys edulis	0.0567977
30	Hordeum vulgare subsp. vulgare	0.0567977
29	Marchantia polymorpha	0.0549045
27	Ovis aries	0.051118
27	Oreochromis niloticus	0.051118
27	Dicentrarchus labrax	0.051118
26	Apis mellifera ligustica	0.0492247
25	Taeniopygia guttata	0.0473315
25	Harpegnathos saltator	0.0473315
25	Eutrema salsugineum	0.0473315
24	Platygyra daedalea	0.0454382
24	Neurospora crassa	0.0454382
24	Formica exsecta	0.0454382
23	Macaca fascicularis	0.0435449
22	Lotus japonicus	0.0416517
22	Kryptolebias marmoratus	0.0416517
22	Cucumis melo	0.0416517
22	Camponotus floridanus	0.0416517
21	Physcomitrella patens	0.0397584
21	Gossypium hirsutum	0.0397584
20	Mus musculus musculus	0.0378652
20	Escherichia virus Lambda	0.0378652
19	Sarcophilus harrisii	0.0359719
19	Oryzias latipes	0.0359719
18	Saccharina japonica	0.0340786
18	Pleurotus ostreatus	0.0340786
18	Crassostrea gigas	0.0340786
17	Thalassoma bifasciatum	0.0321854
17	Poecilia reticulata	0.0321854
17	Fraxinus excelsior	0.0321854
17	Escherichia coli	0.0321854
16	DNMT3Awt;	0.0302921	Homo	sapiens;	Bisulfite-Seq"
16	synthetic construct	0.0302921
16	Phoenix dactylifera	0.0302921
16	Diospyros lotus	0.0302921
16	Arabidopsis lyrata	0.0302921
15	Symbiodinium microadriaticum	0.0283989
14	Pyrus x bretschneideri	0.0265056
14	Papio hamadryas	0.0265056
14	Panicum hallii var. filipes	0.0265056
14	Elaeis guineensis	0.0265056
13	DNMT3Amut;	0.0246124	Homo	sapiens;	Bisulfite-Seq"
13	Polistes canadensis	0.0246124
13	Daphnia pulex	0.0246124
13	Acyrthosiphon pisum	0.0246124
12	Stylophora pistillata	0.0227191
12	Strongylocentrotus purpuratus	0.0227191
12	Populus tremula x Populus alba	0.0227191
12	Platycodon grandiflorus	0.0227191
12	Neurospora intermedia	0.0227191
12	Heterobasidion parviporum	0.0227191
12	Cynoglossus semilaevis	0.0227191
12	Cavia porcellus	0.0227191
12	Bhendi yellow vein mosaic virus	0.0227191
11	Takifugu rubripes	0.0208258
10	Panicum hallii var. hallii	0.0189326
10	Nicotiana tabacum	0.0189326
10	Citrus sinensis	0.0189326
10	Brassica napus	0.0189326
10	Branchiostoma lanceolatum	0.0189326
9	Papio anubis	0.0170393
9	Lupinus angustifolius	0.0170393
9	Heliosperma veselskyi	0.0170393
9	Heliosperma pusillum	0.0170393
9	Gossypium barbadense	0.0170393
9	Fragaria vesca	0.0170393
9	Ctenopharyngodon idella	0.0170393
9	Citrullus lanatus	0.0170393
9	Bos grunniens	0.0170393
8	Zootermopsis nevadensis nuttingi	0.0151461
8	Xenopus tropicalis	0.0151461
8	Selaginella lepidophylla	0.0151461
8	Psilotum	0.0151461
8	Procambarus virginalis	0.0151461
8	Parus major	0.0151461
8	Ostrea lurida	0.0151461
8	Ooceraea biroi	0.0151461
8	Nepenthes bicalcarata	0.0151461
8	Mycobacterium tuberculosis	0.0151461
8	Musa acuminata AAA Group	0.0151461
8	Mus spretus	0.0151461
8	Mimulus peregrinus	0.0151461
8	Microsorum punctatum	0.0151461
8	Gnetum gnemon	0.0151461
8	Cyperus papyrus	0.0151461
8	Cyathea	0.0151461
8	Capsella rubella	0.0151461
8	Bos indicus x Bos taurus	0.0151461
8	Bombyx mori	0.0151461
8	Aristolochia grandiflora	0.0151461
8	Araucaria	0.0151461
7	Trichodesmium erythraeum IMS101	0.0132528
7	Tribolium castaneum	0.0132528
7	Prunus persica	0.0132528
7	Pleurotus eryngii	0.0132528
7	Panicum hallii	0.0132528
7	Glycine soja	0.0132528
7	Fragaria x ananassa	0.0132528
7	Erythranthe guttata	0.0132528
7	Dinoponera quadriceps	0.0132528
7	Ciona intestinalis	0.0132528
7	Ceratina calcarata	0.0132528
7	Ananas comosus	0.0132528
6	Solanum lycopersicum x Solanum pennellii	0.0113595
6	Rattus rattus	0.0113595
6	Paramecium tetraurelia	0.0113595
6	Papio papio	0.0113595
6	Nicrophorus vespilloides	0.0113595
6	Myzus persicae	0.0113595
6	Monodelphis domestica	0.0113595
6	Manihot esculenta	0.0113595
6	Escherichia coli K-12	0.0113595
6	Dinoponera	0.0113595
6	Crassostrea virginica	0.0113595
6	Bombus terrestris	0.0113595
6	Aspergillus nidulans	0.0113595
6	Apis mellifera capensis	0.0113595
5	Urtica dioica	0.00946629
5	Tuber melanosporum	0.00946629
5	Thuja sutchuenensis	0.00946629
5	Pyricularia oryzae KJ201	0.00946629
5	Plasmodium berghei ANKA	0.00946629
5	Pereskia grandiflora	0.00946629
5	Leishmania donovani	0.00946629
5	Kalanchoe tomentosa	0.00946629
5	Juniperus virginiana	0.00946629
5	Impatiens niamniamensis	0.00946629
5	Hypericum perforatum	0.00946629
5	Diplazium proliferum	0.00946629
5	Cissus quadrangularis	0.00946629
5	Celtis occidentalis	0.00946629
5	Carica papaya	0.00946629
5	Candida albicans	0.00946629
5	Blattella germanica	0.00946629
4	Sordaria macrospora	0.00757303
4	Solenopsis invicta	0.00757303
4	Solanum tuberosum	0.00757303
4	Selaginella kraussiana	0.00757303
4	Rhyparobia maderae	0.00757303
4	Reticulitermes flavipes	0.00757303
4	Pyractomena borealis	0.00757303
4	Populus trichocarpa	0.00757303
4	Polistes carolina	0.00757303
4	Photinus pyralis	0.00757303
4	Periplaneta americana	0.00757303
4	Pemphigus populitransversus	0.00757303
4	Pemphigus populicaulis	0.00757303
4	Pemphigus obesinymphae	0.00757303
4	Papio kindae	0.00757303
4	Ornithorhynchus anatinus	0.00757303
4	Nomascus leucogenys	0.00757303
4	Nelumbo nucifera	0.00757303
4	Metarhizium anisopliae	0.00757303
4	Locusta migratoria	0.00757303
4	Haplochromis burtoni	0.00757303
4	Gossypium raimondii	0.00757303
4	Eublaberus posticus	0.00757303
4	Erythranthe lutea	0.00757303
4	Erythranthe lutea x Erythranthe guttata	0.00757303
4	Equisetum	0.00757303
4	Cryptocercus garciai	0.00757303
4	Cryphonectria parasitica	0.00757303
4	Cicer arietinum	0.00757303
4	Chrysodeixis includens	0.00757303
4	Brassica oleracea	0.00757303
4	Brassica oleracea var. capitata	0.00757303
4	Blattella asahinai	0.00757303
4	Blaptica dubia	0.00757303
4	Aloe vera	0.00757303
3	Dnmt3afl/fl	0.00567977	MPN;	Mus	musculus;	Bisulfite-Seq"
3	Dnmt3afl/-	0.00567977	MxCre	AML;	Mus	musculus;	Bisulfite-Seq"
3	Zea mays subsp. mays	0.00567977
3	Vibrio cholerae	0.00567977
3	Trichinella pseudospiralis	0.00567977
3	Tetraodon nigroviridis	0.00567977
3	Silene latifolia	0.00567977
3	Procambarus fallax	0.00567977
3	Plasmodium falciparum 3D7	0.00567977
3	Petromyzon marinus	0.00567977
3	Nematostella vectensis	0.00567977
3	Metarhizium robertsii	0.00567977
3	Gossypium arboreum	0.00567977
3	Gorilla gorilla	0.00567977
3	Fraxinus mandshurica	0.00567977
3	Dorcoceras hygrometricum	0.00567977
3	Cryptococcus neoformans var. grubii	0.00567977
3	Capra hircus	0.00567977
3	Cajanus cajan	0.00567977
3	Brassica rapa	0.00567977
3	Bacillus subtilis BEST7003	0.00567977
3	Aquilaria agallochum	0.00567977
3	Aegilops tauschii	0.00567977
2	rep2;	0.00378652	Zea	mays;	Bisulfite-Seq"
2	rep1;	0.00378652	Zea	mays;	Bisulfite-Seq"
2	H5"	0.00378652
2	H4"	0.00378652
2	H3"	0.00378652
2	H2"	0.00378652
2	H1"	0.00378652
2	G5"	0.00378652
2	G4"	0.00378652
2	G3"	0.00378652
2	G2"	0.00378652
2	G1"	0.00378652
2	mixed sample	0.00378652
2	Zonotrichia albicollis	0.00378652
2	Yucca brevifolia	0.00378652
2	Volvox carteri	0.00378652
2	Trichuris muris	0.00378652
2	Trichodesmium	0.00378652
2	Trichinella spiralis	0.00378652
2	Torreya taxifolia	0.00378652
2	Taenia solium	0.00378652
2	Synechocystis sp. PCC 6803	0.00378652
2	Symbiodinium sp. clade B	0.00378652
2	Symbiodinium kawagutii	0.00378652
2	Stegodyphus dumicola	0.00378652
2	Schistocerca gregaria	0.00378652
2	Romanomermis culicivorax	0.00378652
2	Ricinus communis	0.00378652
2	Polistes dominula	0.00378652
2	Plasmodium falciparum	0.00378652
2	Pinus taeda	0.00378652
2	Parasitella parasitica	0.00378652
2	Nasonia vitripennis x Nasonia giraulti	0.00378652
2	Nasonia giraulti	0.00378652
2	Manoao colensoi	0.00378652
2	Hesseltinella vesiculosa	0.00378652
2	Gossypium tomentosum	0.00378652
2	Gossypium mustelinum	0.00378652
2	Gossypium darwinii	0.00378652
2	Gossypium arboreum x Gossypium raimondii	0.00378652
2	Enterococcus faecalis	0.00378652
2	Dermatophagoides farinae	0.00378652
2	Dactylorhiza traunsteineri	0.00378652
2	Dactylorhiza majalis	0.00378652
2	Dacrydium balansae	0.00378652
2	Cordyceps militaris	0.00378652
2	Coprinopsis cinerea	0.00378652
2	Capsicum annuum	0.00378652
2	Capsella orientalis	0.00378652
2	Capsella grandiflora	0.00378652
2	Camellia sinensis var. assamica	0.00378652
2	Callorhinchus milii	0.00378652
2	Caldicellulosiruptor kristjanssonii	0.00378652
2	Burkholderia pseudomallei	0.00378652
2	Brassica rapa subsp. pekinensis	0.00378652
2	Branchiostoma belcheri	0.00378652
2	Botrytis cinerea	0.00378652
2	Ballantinia antipoda	0.00378652
2	Bacillus phage phi3T	0.00378652
2	Astyanax mexicanus	0.00378652
2	Arabidopsis thaliana x Arabidopsis lyrata	0.00378652
2	Agaricus bisporus	0.00378652
2	Aedes aegypti	0.00378652
1	eight	0.00189326	pieces	of	leaf)"
1	H6"	0.00189326
1	G6"	0.00189326
1	G10"	0.00189326
1	F6"	0.00189326
1	F5"	0.00189326
1	F4"	0.00189326
1	F3"	0.00189326
1	F2"	0.00189326
1	F1"	0.00189326
1	E6"	0.00189326
1	E5"	0.00189326
1	E4"	0.00189326
1	E3"	0.00189326
1	E2"	0.00189326
1	E1"	0.00189326
1	D9"	0.00189326
1	D8"	0.00189326
1	D7"	0.00189326
1	D6"	0.00189326
1	D5"	0.00189326
1	D4"	0.00189326
1	D3"	0.00189326
1	D2"	0.00189326
1	D11"	0.00189326
1	D10"	0.00189326
1	D1"	0.00189326
1	C9"	0.00189326
1	C8"	0.00189326
1	C7"	0.00189326
1	C6"	0.00189326
1	C5"	0.00189326
1	C4"	0.00189326
1	C3"	0.00189326
1	C2"	0.00189326
1	C1"	0.00189326
1	B9"	0.00189326
1	B8"	0.00189326
1	B7"	0.00189326
1	B6"	0.00189326
1	B5"	0.00189326
1	B4"	0.00189326
1	B3"	0.00189326
1	B2"	0.00189326
1	B11"	0.00189326
1	B10"	0.00189326
1	B1"	0.00189326
1	A9"	0.00189326
1	A8"	0.00189326
1	A7"	0.00189326
1	A6"	0.00189326
1	A5"	0.00189326
1	A4"	0.00189326
1	A2"	0.00189326
1	A11"	0.00189326
1	A10"	0.00189326
1	A1"	0.00189326
1	9"	0.00189326
1	8"	0.00189326
1	6"	0.00189326
1	5"	0.00189326
1	4-1_MethylC-seq;	0.00189326	Arabidopsis	thaliana;	Bisulfite-Seq"
1	4"	0.00189326
1	3"	0.00189326
1	2b	0.00189326	Mo_Sample	12848;	Danio	rerio;	Bisulfite-Seq"
1	2b	0.00189326	Mo_Sample	12847;	Danio	rerio;	Bisulfite-Seq"
1	2-2_MethylC-seq;	0.00189326	Arabidopsis	thaliana;	Bisulfite-Seq"
1	2019-02-02	0.00189326
1	2"	0.00189326
1	1"	0.00189326
1	[Candida] auris	0.00189326
1	Xenopus tropicalis x Xenopus laevis	0.00189326
1	Xenopus laevis	0.00189326
1	Wolfiporia cocos	0.00189326
1	Uncinocarpus reesii	0.00189326
1	Trypanosoma brucei gambiense	0.00189326
1	Trichogramma pretiosum	0.00189326
1	Trichodesmium thiebautii VI-1	0.00189326
1	Trichodesmium erythraeum 21-75	0.00189326
1	Toxorhynchites amboinensis	0.00189326
1	Tilletiopsis washingtonensis	0.00189326
1	Theobroma cacao	0.00189326
1	Thalassiosira pseudonana	0.00189326
1	Synsepalum dulcificum	0.00189326
1	Syncephalis fuscata	0.00189326
1	Symphalangus syndactylus	0.00189326
1	Strigamia maritima	0.00189326
1	Staphylococcus aureus	0.00189326
1	Sporobolomyces roseus	0.00189326
1	Spinellus fusiger	0.00189326
1	Setaria viridis	0.00189326
1	Selaginella moellendorffii	0.00189326
1	Salmonella enterica subsp. enterica serovar Typhimurium	0.00189326
1	Saimiri boliviensis	0.00189326
1	Reticulitermes virginicus	0.00189326
1	Radiomyces spectabilis	0.00189326
1	Pteridium aquilinum	0.00189326
1	Pseudomonas aeruginosa	0.00189326
1	Pseudogymnoascus destructans	0.00189326
1	Postia placenta	0.00189326
1	Populus tomentosa	0.00189326
1	Pongo abelii	0.00189326
1	Polytrichum formosum	0.00189326
1	Podospora anserina	0.00189326
1	Pleurotus tuoliensis	0.00189326
1	Plectus sambesii	0.00189326
1	Picea glauca	0.00189326
1	Phycomyces blakesleeanus	0.00189326
1	Phasianidae gen. sp.	0.00189326
1	Phanerochaete chrysosporium	0.00189326
1	Phaeodactylum tricornutum	0.00189326
1	Parhyale hawaiensis	0.00189326
1	Papuacedrus papuana	0.00189326
1	Pan troglodytes troglodytes	0.00189326
1	Ostreococcus sp. 'lucimarinus'	0.00189326
1	Oryza sativa Japonica Group x Oryza sativa Indica Group	0.00189326
1	Oryza sativa Indica Group x Oryza sativa Japonica Group	0.00189326
1	Oryctolagus cuniculus	0.00189326
1	Organism Name	0.00189326
1	Oreochromis niloticus x Oreochromis mossambicus	0.00189326
1	Nuphar advena	0.00189326
1	Nippostrongylus brasiliensis	0.00189326
1	Neodiprion lecontei	0.00189326
1	Nematoda	0.00189326
1	Mycoplasma penetrans	0.00189326
1	Mycobacterium tuberculosis variant microti	0.00189326
1	Mycobacterium tuberculosis variant bovis	0.00189326
1	Mycobacterium tuberculosis variant bovis BCG	0.00189326
1	Mycobacterium tuberculosis variant africanum	0.00189326
1	Mus musculus musculus x M. m. castaneus	0.00189326
1	Mus musculus castaneus	0.00189326
1	Moraceae	0.00189326
1	Mnemiopsis leidyi	0.00189326
1	Mixia osmundae	0.00189326
1	Microplitis mediator	0.00189326
1	Microplitis demolitor	0.00189326
1	Micromonas pusilla	0.00189326
1	Microbotryum lychnidis-dioicae	0.00189326
1	Macaca thibetana	0.00189326
1	Macaca mulatta lasiotus	0.00189326
1	Macaca fuscata	0.00189326
1	Lupinus pilosus	0.00189326
1	Lupinus micranthus	0.00189326
1	Lupinus luteus	0.00189326
1	Lupinus digitatus	0.00189326
1	Lupinus cosentinii	0.00189326
1	Lupinus albus	0.00189326
1	Lobosporangium transversale	0.00189326
1	Listeria monocytogenes	0.00189326
1	Liriodendron tulipifera	0.00189326
1	Leptosphaeria maculans	0.00189326
1	Leishmania major	0.00189326
1	Lasioglossum albipes	0.00189326
1	Lactobacillus fermentum	0.00189326
1	Laccaria bicolor	0.00189326
1	Klebsormidium nitens	0.00189326
1	Kirkomyces cordense	0.00189326
1	Hylobates moloch	0.00189326
1	Hordeum vulgare	0.00189326
1	Hoolock leuconedys	0.00189326
1	Heterobasidion irregulare	0.00189326
1	Heliothis virescens	0.00189326
1	Helicoverpa zea	0.00189326
1	Helicoverpa armigera	0.00189326
1	Geobacter	0.00189326
1	Ganoderma sinense	0.00189326
1	Fusarium fujikuroi	0.00189326
1	Fragilariopsis cylindrus	0.00189326
1	Flammula alnicola	0.00189326
1	Felis catus	0.00189326
1	Eucalyptus grandis	0.00189326
1	Enterococcus faecalis OG1RF	0.00189326
1	Entamoeba histolytica	0.00189326
1	Encephalartos horridus	0.00189326
1	Emiliania huxleyi	0.00189326
1	Dufourea novaeangliae	0.00189326
1	Dicranum scoparium	0.00189326
1	Dacrycarpus compactus	0.00189326
1	Cycas rumphii	0.00189326
1	Cyanidioschyzon merolae	0.00189326
1	Culex quinquefasciatus	0.00189326
1	Cryptococcus neoformans AD hybrid	0.00189326
1	Copidosoma floridanum	0.00189326
1	Coemansia spiralis	0.00189326
1	Coemansia reversa	0.00189326
1	Clavispora lusitaniae	0.00189326
1	Citrus clementina	0.00189326
1	Cicer reticulatum	0.00189326
1	Chlorella variabilis	0.00189326
1	Chamaecyparis hodginsii	0.00189326
1	Cephalotaxus harringtonia	0.00189326
1	Capsicum frutescens	0.00189326
1	Capsicum chinense	0.00189326
1	Cannabis sativa	0.00189326
1	Caenorhabditis elegans	0.00189326
1	Caenorhabditis briggsae	0.00189326
1	Brassica rapa subsp. oleifera	0.00189326
1	Brassica oleracea var. oleracea	0.00189326
1	Beta vulgaris	0.00189326
1	Bathycoccus prasinos	0.00189326
1	Bacillus subtilis	0.00189326
1	Aureococcus anophagefferens	0.00189326
1	Aureobasidium pullulans	0.00189326
1	Asplenium nidus	0.00189326
1	Aristolochia fimbriata	0.00189326
1	Arachis ipaensis	0.00189326
1	Arachis duranensis	0.00189326
1	Apis mellifera scutellata	0.00189326
1	Aphis craccivora	0.00189326
1	Aphidius ervi	0.00189326
1	Anopheles gambiae	0.00189326
1	Anastrepha suspensa	0.00189326
1	Amentotaxus formosana	0.00189326
1	Amentotaxus argotaenia	0.00189326
1	Amborella trichopoda	0.00189326
1	Aedes atropalpus	0.00189326
1	Aedes albopictus	0.00189326

### Sheet: scholar filter
Filters activated: Illumina, EpiGenomics
strategy bisulfite seq (52818)
9. September 2019

### Sheet: SRA-filter
In SRA database filtered on Illumina, epigenomics and bisulfite-seq.
Fleurs-MacBook-Pro:epiGBS2.0 fleurg$ cat sra_result.csv | sed "s/, /; /g" | cut -f 3 -d "," | sort | uniq -c | sed "s/^[ \t]*//g" | sort -nrk 1 | head -n 10
22503 "Homo sapiens"
18656 "Mus musculus"
3309 "Arabidopsis thaliana"
787 "Brachypodium distachyon"
611 "Rattus norvegicus"
502 "Danio rerio"
329 "Sus scrofa"
309 "Zea mays"
264 "Bos taurus"
227 "Oncorhynchus mykiss"
9. September 2019
